# Identification of Cell-Type Specific Alternative Transcripts in the Multicellular *Alga Volvox carteri*

**DOI:** 10.1101/2023.01.10.523483

**Authors:** Ravi N. Balasubramanian, James Umen

## Abstract

Cell type specialization is a hallmark of complex multicellular organisms and is usually established through implementation of cell-type-specific gene expression programs. The multicellular green alga *Volvox carteri* has just two cell types, germ and soma, that have previously been shown to have very different transcriptome compositions which reflect differences in their respective forms and functions. Here we interrogated another potential mechanism for differentiation in *V. carteri*, cell type specific alternative transcript isoforms (CTSAI). We used pre-existing predictions of alternative transcripts and *de novo* transcript assembly to compile a list of 1978 loci with two or more transcript isoforms, 67 of which also showed cell type isoform expression biases. Manual curation identified 15 strong candidates for CTSAI, three of which were experimentally verified and provide insight into potential functional differentiation of encoded protein isoforms. Alternative transcript isoforms are also found in a unicellular relative of *V. carteri*, *Chlamydomonas reinhardtii*, but there was little overlap in orthologous gene pairs in the two species which both exhibited CTSAI, suggesting that CTSAI observed in *V. carteri* arose after the two lineages diverged. CTSAIs in metazoans are often generated through alternative pre-mRNA processing mediated by RNA binding proteins (RBPs). We interrogated cell type expression patterns of 126 *V. carteri* predicted RBP encoding genes and found 40 that showed either somatic or germ cell expression bias. These RBPs are potential mediators of CTSAI in *V. carteri* and suggest possible pre-adaptation for cell type specific RNA processing and a potential path for generating CTSAI in the early ancestors of metazoans and plants.
