## Supplemental Document 1 for "Identification of Cell-Type Specific Alternative Transcripts in the Multicellular *Alga Volvox carteri*": SupplementalDocD1_Exons_HISAT2_Candidates.gtf 2

scaffold_1	StringTie	transcript	2341677	2344887	1000	-	.	gene_id "MSTRG.245"; transcript_id "PAC4GC:715031"; gene_name "Vocar.0001s0311"; ref_gene_id "Vocar.0001s0311";
scaffold_1	StringTie	exon	2341677	2343186	1000	-	.	gene_id "MSTRG.245"; transcript_id "PAC4GC:715031"; exon_number "1"; gene_name "Vocar.0001s0311"; ref_gene_id "Vocar.0001s0311";
scaffold_1	StringTie	exon	2343886	2344033	1000	-	.	gene_id "MSTRG.245"; transcript_id "PAC4GC:715031"; exon_number "2"; gene_name "Vocar.0001s0311"; ref_gene_id "Vocar.0001s0311";
scaffold_1	StringTie	exon	2344485	2344541	1000	-	.	gene_id "MSTRG.245"; transcript_id "PAC4GC:715031"; exon_number "3"; gene_name "Vocar.0001s0311"; ref_gene_id "Vocar.0001s0311";
scaffold_1	StringTie	exon	2344641	2344887	1000	-	.	gene_id "MSTRG.245"; transcript_id "PAC4GC:715031"; exon_number "4"; gene_name "Vocar.0001s0311"; ref_gene_id "Vocar.0001s0311";
scaffold_1	StringTie	transcript	2341682	2344887	1000	-	.	gene_id "MSTRG.245"; transcript_id "MSTRG.245.2";
scaffold_1	StringTie	exon	2341682	2343013	1000	-	.	gene_id "MSTRG.245"; transcript_id "MSTRG.245.2"; exon_number "1";
scaffold_1	StringTie	exon	2343059	2343186	1000	-	.	gene_id "MSTRG.245"; transcript_id "MSTRG.245.2"; exon_number "2";
scaffold_1	StringTie	exon	2343886	2344033	1000	-	.	gene_id "MSTRG.245"; transcript_id "MSTRG.245.2"; exon_number "3";
scaffold_1	StringTie	exon	2344485	2344541	1000	-	.	gene_id "MSTRG.245"; transcript_id "MSTRG.245.2"; exon_number "4";
scaffold_1	StringTie	exon	2344641	2344887	1000	-	.	gene_id "MSTRG.245"; transcript_id "MSTRG.245.2"; exon_number "5";
scaffold_1	StringTie	transcript	13542209	13547795	1000	+	.	gene_id "MSTRG.1368"; transcript_id "PAC4GC:714674"; gene_name "Vocar.0001s1758"; ref_gene_id "Vocar.0001s1758";
scaffold_1	StringTie	exon	13542209	13542385	1000	+	.	gene_id "MSTRG.1368"; transcript_id "PAC4GC:714674"; exon_number "1"; gene_name "Vocar.0001s1758"; ref_gene_id "Vocar.0001s1758";
scaffold_1	StringTie	exon	13542457	13542567	1000	+	.	gene_id "MSTRG.1368"; transcript_id "PAC4GC:714674"; exon_number "2"; gene_name "Vocar.0001s1758"; ref_gene_id "Vocar.0001s1758";
scaffold_1	StringTie	exon	13542790	13542870	1000	+	.	gene_id "MSTRG.1368"; transcript_id "PAC4GC:714674"; exon_number "3"; gene_name "Vocar.0001s1758"; ref_gene_id "Vocar.0001s1758";
scaffold_1	StringTie	exon	13543384	13543512	1000	+	.	gene_id "MSTRG.1368"; transcript_id "PAC4GC:714674"; exon_number "4"; gene_name "Vocar.0001s1758"; ref_gene_id "Vocar.0001s1758";
scaffold_1	StringTie	exon	13543634	13543750	1000	+	.	gene_id "MSTRG.1368"; transcript_id "PAC4GC:714674"; exon_number "5"; gene_name "Vocar.0001s1758"; ref_gene_id "Vocar.0001s1758";
scaffold_1	StringTie	exon	13544345	13544439	1000	+	.	gene_id "MSTRG.1368"; transcript_id "PAC4GC:714674"; exon_number "6"; gene_name "Vocar.0001s1758"; ref_gene_id "Vocar.0001s1758";
scaffold_1	StringTie	exon	13544847	13544927	1000	+	.	gene_id "MSTRG.1368"; transcript_id "PAC4GC:714674"; exon_number "7"; gene_name "Vocar.0001s1758"; ref_gene_id "Vocar.0001s1758";
scaffold_1	StringTie	exon	13545348	13545444	1000	+	.	gene_id "MSTRG.1368"; transcript_id "PAC4GC:714674"; exon_number "8"; gene_name "Vocar.0001s1758"; ref_gene_id "Vocar.0001s1758";
scaffold_1	StringTie	exon	13545551	13545687	1000	+	.	gene_id "MSTRG.1368"; transcript_id "PAC4GC:714674"; exon_number "9"; gene_name "Vocar.0001s1758"; ref_gene_id "Vocar.0001s1758";
scaffold_1	StringTie	exon	13545999	13546189	1000	+	.	gene_id "MSTRG.1368"; transcript_id "PAC4GC:714674"; exon_number "10"; gene_name "Vocar.0001s1758"; ref_gene_id "Vocar.0001s1758";
scaffold_1	StringTie	exon	13546447	13546640	1000	+	.	gene_id "MSTRG.1368"; transcript_id "PAC4GC:714674"; exon_number "11"; gene_name "Vocar.0001s1758"; ref_gene_id "Vocar.0001s1758";
scaffold_1	StringTie	exon	13546875	13546950	1000	+	.	gene_id "MSTRG.1368"; transcript_id "PAC4GC:714674"; exon_number "12"; gene_name "Vocar.0001s1758"; ref_gene_id "Vocar.0001s1758";
scaffold_1	StringTie	exon	13547169	13547795	1000	+	.	gene_id "MSTRG.1368"; transcript_id "PAC4GC:714674"; exon_number "13"; gene_name "Vocar.0001s1758"; ref_gene_id "Vocar.0001s1758";
scaffold_1	StringTie	transcript	13542209	13550813	1000	+	.	gene_id "MSTRG.1368"; transcript_id "PAC4GC:714673"; gene_name "Vocar.0001s1758"; ref_gene_id "Vocar.0001s1758";
scaffold_1	StringTie	exon	13542209	13542385	1000	+	.	gene_id "MSTRG.1368"; transcript_id "PAC4GC:714673"; exon_number "1"; gene_name "Vocar.0001s1758"; ref_gene_id "Vocar.0001s1758";
scaffold_1	StringTie	exon	13542457	13542567	1000	+	.	gene_id "MSTRG.1368"; transcript_id "PAC4GC:714673"; exon_number "2"; gene_name "Vocar.0001s1758"; ref_gene_id "Vocar.0001s1758";
scaffold_1	StringTie	exon	13542790	13542870	1000	+	.	gene_id "MSTRG.1368"; transcript_id "PAC4GC:714673"; exon_number "3"; gene_name "Vocar.0001s1758"; ref_gene_id "Vocar.0001s1758";
scaffold_1	StringTie	exon	13543384	13543512	1000	+	.	gene_id "MSTRG.1368"; transcript_id "PAC4GC:714673"; exon_number "4"; gene_name "Vocar.0001s1758"; ref_gene_id "Vocar.0001s1758";
scaffold_1	StringTie	exon	13543634	13543750	1000	+	.	gene_id "MSTRG.1368"; transcript_id "PAC4GC:714673"; exon_number "5"; gene_name "Vocar.0001s1758"; ref_gene_id "Vocar.0001s1758";
scaffold_1	StringTie	exon	13544345	13544439	1000	+	.	gene_id "MSTRG.1368"; transcript_id "PAC4GC:714673"; exon_number "6"; gene_name "Vocar.0001s1758"; ref_gene_id "Vocar.0001s1758";
scaffold_1	StringTie	exon	13544847	13544927	1000	+	.	gene_id "MSTRG.1368"; transcript_id "PAC4GC:714673"; exon_number "7"; gene_name "Vocar.0001s1758"; ref_gene_id "Vocar.0001s1758";
scaffold_1	StringTie	exon	13545348	13545444	1000	+	.	gene_id "MSTRG.1368"; transcript_id "PAC4GC:714673"; exon_number "8"; gene_name "Vocar.0001s1758"; ref_gene_id "Vocar.0001s1758";
scaffold_1	StringTie	exon	13545551	13545687	1000	+	.	gene_id "MSTRG.1368"; transcript_id "PAC4GC:714673"; exon_number "9"; gene_name "Vocar.0001s1758"; ref_gene_id "Vocar.0001s1758";
scaffold_1	StringTie	exon	13545999	13546189	1000	+	.	gene_id "MSTRG.1368"; transcript_id "PAC4GC:714673"; exon_number "10"; gene_name "Vocar.0001s1758"; ref_gene_id "Vocar.0001s1758";
scaffold_1	StringTie	exon	13546447	13546640	1000	+	.	gene_id "MSTRG.1368"; transcript_id "PAC4GC:714673"; exon_number "11"; gene_name "Vocar.0001s1758"; ref_gene_id "Vocar.0001s1758";
scaffold_1	StringTie	exon	13546875	13546950	1000	+	.	gene_id "MSTRG.1368"; transcript_id "PAC4GC:714673"; exon_number "12"; gene_name "Vocar.0001s1758"; ref_gene_id "Vocar.0001s1758";
scaffold_1	StringTie	exon	13547169	13547263	1000	+	.	gene_id "MSTRG.1368"; transcript_id "PAC4GC:714673"; exon_number "13"; gene_name "Vocar.0001s1758"; ref_gene_id "Vocar.0001s1758";
scaffold_1	StringTie	exon	13549326	13550813	1000	+	.	gene_id "MSTRG.1368"; transcript_id "PAC4GC:714673"; exon_number "14"; gene_name "Vocar.0001s1758"; ref_gene_id "Vocar.0001s1758";
scaffold_11	StringTie	transcript	2321358	2327887	1000	+	.	gene_id "MSTRG.1661"; transcript_id "PAC4GC:724672"; gene_name "Vocar.0011s0285"; ref_gene_id "Vocar.0011s0285";
scaffold_11	StringTie	exon	2321358	2321729	1000	+	.	gene_id "MSTRG.1661"; transcript_id "PAC4GC:724672"; exon_number "1"; gene_name "Vocar.0011s0285"; ref_gene_id "Vocar.0011s0285";
scaffold_11	StringTie	exon	2322002	2322116	1000	+	.	gene_id "MSTRG.1661"; transcript_id "PAC4GC:724672"; exon_number "2"; gene_name "Vocar.0011s0285"; ref_gene_id "Vocar.0011s0285";
scaffold_11	StringTie	exon	2322263	2322393	1000	+	.	gene_id "MSTRG.1661"; transcript_id "PAC4GC:724672"; exon_number "3"; gene_name "Vocar.0011s0285"; ref_gene_id "Vocar.0011s0285";
scaffold_11	StringTie	exon	2322950	2323168	1000	+	.	gene_id "MSTRG.1661"; transcript_id "PAC4GC:724672"; exon_number "4"; gene_name "Vocar.0011s0285"; ref_gene_id "Vocar.0011s0285";
scaffold_11	StringTie	exon	2323661	2323769	1000	+	.	gene_id "MSTRG.1661"; transcript_id "PAC4GC:724672"; exon_number "5"; gene_name "Vocar.0011s0285"; ref_gene_id "Vocar.0011s0285";
scaffold_11	StringTie	exon	2324206	2324327	1000	+	.	gene_id "MSTRG.1661"; transcript_id "PAC4GC:724672"; exon_number "6"; gene_name "Vocar.0011s0285"; ref_gene_id "Vocar.0011s0285";
scaffold_11	StringTie	exon	2324804	2324873	1000	+	.	gene_id "MSTRG.1661"; transcript_id "PAC4GC:724672"; exon_number "7"; gene_name "Vocar.0011s0285"; ref_gene_id "Vocar.0011s0285";
scaffold_11	StringTie	exon	2325285	2327887	1000	+	.	gene_id "MSTRG.1661"; transcript_id "PAC4GC:724672"; exon_number "8"; gene_name "Vocar.0011s0285"; ref_gene_id "Vocar.0011s0285";
scaffold_11	StringTie	transcript	2324356	2327884	1000	+	.	gene_id "MSTRG.1661"; transcript_id "MSTRG.1661.2";
scaffold_11	StringTie	exon	2324356	2324677	1000	+	.	gene_id "MSTRG.1661"; transcript_id "MSTRG.1661.2"; exon_number "1";
scaffold_11	StringTie	exon	2324804	2324873	1000	+	.	gene_id "MSTRG.1661"; transcript_id "MSTRG.1661.2"; exon_number "2";
scaffold_11	StringTie	exon	2325285	2327884	1000	+	.	gene_id "MSTRG.1661"; transcript_id "MSTRG.1661.2"; exon_number "3";
scaffold_18	StringTie	transcript	813935	823398	1000	+	.	gene_id "MSTRG.3211"; transcript_id "PAC4GC:728217"; gene_name "Vocar.0018s0107"; ref_gene_id "Vocar.0018s0107";
scaffold_18	StringTie	exon	813935	814387	1000	+	.	gene_id "MSTRG.3211"; transcript_id "PAC4GC:728217"; exon_number "1"; gene_name "Vocar.0018s0107"; ref_gene_id "Vocar.0018s0107";
scaffold_18	StringTie	exon	815191	816255	1000	+	.	gene_id "MSTRG.3211"; transcript_id "PAC4GC:728217"; exon_number "2"; gene_name "Vocar.0018s0107"; ref_gene_id "Vocar.0018s0107";
scaffold_18	StringTie	exon	816605	817560	1000	+	.	gene_id "MSTRG.3211"; transcript_id "PAC4GC:728217"; exon_number "3"; gene_name "Vocar.0018s0107"; ref_gene_id "Vocar.0018s0107";
scaffold_18	StringTie	exon	818044	818143	1000	+	.	gene_id "MSTRG.3211"; transcript_id "PAC4GC:728217"; exon_number "4"; gene_name "Vocar.0018s0107"; ref_gene_id "Vocar.0018s0107";
scaffold_18	StringTie	exon	818593	818828	1000	+	.	gene_id "MSTRG.3211"; transcript_id "PAC4GC:728217"; exon_number "5"; gene_name "Vocar.0018s0107"; ref_gene_id "Vocar.0018s0107";
scaffold_18	StringTie	exon	819311	819698	1000	+	.	gene_id "MSTRG.3211"; transcript_id "PAC4GC:728217"; exon_number "6"; gene_name "Vocar.0018s0107"; ref_gene_id "Vocar.0018s0107";
scaffold_18	StringTie	exon	820107	820333	1000	+	.	gene_id "MSTRG.3211"; transcript_id "PAC4GC:728217"; exon_number "7"; gene_name "Vocar.0018s0107"; ref_gene_id "Vocar.0018s0107";
scaffold_18	StringTie	exon	820541	820781	1000	+	.	gene_id "MSTRG.3211"; transcript_id "PAC4GC:728217"; exon_number "8"; gene_name "Vocar.0018s0107"; ref_gene_id "Vocar.0018s0107";
scaffold_18	StringTie	exon	821177	821341	1000	+	.	gene_id "MSTRG.3211"; transcript_id "PAC4GC:728217"; exon_number "9"; gene_name "Vocar.0018s0107"; ref_gene_id "Vocar.0018s0107";
scaffold_18	StringTie	exon	821768	821938	1000	+	.	gene_id "MSTRG.3211"; transcript_id "PAC4GC:728217"; exon_number "10"; gene_name "Vocar.0018s0107"; ref_gene_id "Vocar.0018s0107";
scaffold_18	StringTie	exon	822253	823398	1000	+	.	gene_id "MSTRG.3211"; transcript_id "PAC4GC:728217"; exon_number "11"; gene_name "Vocar.0018s0107"; ref_gene_id "Vocar.0018s0107";
scaffold_18	StringTie	transcript	814746	823398	1000	+	.	gene_id "MSTRG.3211"; transcript_id "PAC4GC:728218"; gene_name "Vocar.0018s0107"; ref_gene_id "Vocar.0018s0107";
scaffold_18	StringTie	exon	814746	815000	1000	+	.	gene_id "MSTRG.3211"; transcript_id "PAC4GC:728218"; exon_number "1"; gene_name "Vocar.0018s0107"; ref_gene_id "Vocar.0018s0107";
scaffold_18	StringTie	exon	815191	816255	1000	+	.	gene_id "MSTRG.3211"; transcript_id "PAC4GC:728218"; exon_number "2"; gene_name "Vocar.0018s0107"; ref_gene_id "Vocar.0018s0107";
scaffold_18	StringTie	exon	816605	817560	1000	+	.	gene_id "MSTRG.3211"; transcript_id "PAC4GC:728218"; exon_number "3"; gene_name "Vocar.0018s0107"; ref_gene_id "Vocar.0018s0107";
scaffold_18	StringTie	exon	818044	818143	1000	+	.	gene_id "MSTRG.3211"; transcript_id "PAC4GC:728218"; exon_number "4"; gene_name "Vocar.0018s0107"; ref_gene_id "Vocar.0018s0107";
scaffold_18	StringTie	exon	818593	818828	1000	+	.	gene_id "MSTRG.3211"; transcript_id "PAC4GC:728218"; exon_number "5"; gene_name "Vocar.0018s0107"; ref_gene_id "Vocar.0018s0107";
scaffold_18	StringTie	exon	819311	819698	1000	+	.	gene_id "MSTRG.3211"; transcript_id "PAC4GC:728218"; exon_number "6"; gene_name "Vocar.0018s0107"; ref_gene_id "Vocar.0018s0107";
scaffold_18	StringTie	exon	820107	820333	1000	+	.	gene_id "MSTRG.3211"; transcript_id "PAC4GC:728218"; exon_number "7"; gene_name "Vocar.0018s0107"; ref_gene_id "Vocar.0018s0107";
scaffold_18	StringTie	exon	820541	820781	1000	+	.	gene_id "MSTRG.3211"; transcript_id "PAC4GC:728218"; exon_number "8"; gene_name "Vocar.0018s0107"; ref_gene_id "Vocar.0018s0107";
scaffold_18	StringTie	exon	821177	821341	1000	+	.	gene_id "MSTRG.3211"; transcript_id "PAC4GC:728218"; exon_number "9"; gene_name "Vocar.0018s0107"; ref_gene_id "Vocar.0018s0107";
scaffold_18	StringTie	exon	821768	821938	1000	+	.	gene_id "MSTRG.3211"; transcript_id "PAC4GC:728218"; exon_number "10"; gene_name "Vocar.0018s0107"; ref_gene_id "Vocar.0018s0107";
scaffold_18	StringTie	exon	822253	823398	1000	+	.	gene_id "MSTRG.3211"; transcript_id "PAC4GC:728218"; exon_number "11"; gene_name "Vocar.0018s0107"; ref_gene_id "Vocar.0018s0107";
scaffold_25	StringTie	transcript	1863730	1864125	1000	-	.	gene_id "MSTRG.5198"; transcript_id "MSTRG.5198.1";
scaffold_25	StringTie	exon	1863730	1863773	1000	-	.	gene_id "MSTRG.5198"; transcript_id "MSTRG.5198.1"; exon_number "1";
scaffold_25	StringTie	exon	1863944	1864125	1000	-	.	gene_id "MSTRG.5198"; transcript_id "MSTRG.5198.1"; exon_number "2";
scaffold_25	StringTie	transcript	1863740	1868521	1000	-	.	gene_id "MSTRG.5198"; transcript_id "MSTRG.5198.2";
scaffold_25	StringTie	exon	1863740	1863773	1000	-	.	gene_id "MSTRG.5198"; transcript_id "MSTRG.5198.2"; exon_number "1";
scaffold_25	StringTie	exon	1864842	1864967	1000	-	.	gene_id "MSTRG.5198"; transcript_id "MSTRG.5198.2"; exon_number "2";
scaffold_25	StringTie	exon	1865381	1865669	1000	-	.	gene_id "MSTRG.5198"; transcript_id "MSTRG.5198.2"; exon_number "3";
scaffold_25	StringTie	exon	1866225	1866350	1000	-	.	gene_id "MSTRG.5198"; transcript_id "MSTRG.5198.2"; exon_number "4";
scaffold_25	StringTie	exon	1866706	1866865	1000	-	.	gene_id "MSTRG.5198"; transcript_id "MSTRG.5198.2"; exon_number "5";
scaffold_25	StringTie	exon	1867293	1867411	1000	-	.	gene_id "MSTRG.5198"; transcript_id "MSTRG.5198.2"; exon_number "6";
scaffold_25	StringTie	exon	1868078	1868156	1000	-	.	gene_id "MSTRG.5198"; transcript_id "MSTRG.5198.2"; exon_number "7";
scaffold_25	StringTie	exon	1868223	1868521	1000	-	.	gene_id "MSTRG.5198"; transcript_id "MSTRG.5198.2"; exon_number "8";
scaffold_39	StringTie	transcript	832092	836377	1000	-	.	gene_id "MSTRG.7312"; transcript_id "PAC4GC:727415"; gene_name "Vocar.0039s0085"; ref_gene_id "Vocar.0039s0085";
scaffold_39	StringTie	exon	832092	833472	1000	-	.	gene_id "MSTRG.7312"; transcript_id "PAC4GC:727415"; exon_number "1"; gene_name "Vocar.0039s0085"; ref_gene_id "Vocar.0039s0085";
scaffold_39	StringTie	exon	833675	833920	1000	-	.	gene_id "MSTRG.7312"; transcript_id "PAC4GC:727415"; exon_number "2"; gene_name "Vocar.0039s0085"; ref_gene_id "Vocar.0039s0085";
scaffold_39	StringTie	exon	834104	834233	1000	-	.	gene_id "MSTRG.7312"; transcript_id "PAC4GC:727415"; exon_number "3"; gene_name "Vocar.0039s0085"; ref_gene_id "Vocar.0039s0085";
scaffold_39	StringTie	exon	834442	834613	1000	-	.	gene_id "MSTRG.7312"; transcript_id "PAC4GC:727415"; exon_number "4"; gene_name "Vocar.0039s0085"; ref_gene_id "Vocar.0039s0085";
scaffold_39	StringTie	exon	834774	835754	1000	-	.	gene_id "MSTRG.7312"; transcript_id "PAC4GC:727415"; exon_number "5"; gene_name "Vocar.0039s0085"; ref_gene_id "Vocar.0039s0085";
scaffold_39	StringTie	exon	836071	836377	1000	-	.	gene_id "MSTRG.7312"; transcript_id "PAC4GC:727415"; exon_number "6"; gene_name "Vocar.0039s0085"; ref_gene_id "Vocar.0039s0085";
scaffold_39	StringTie	transcript	832129	834593	1000	-	.	gene_id "MSTRG.7312"; transcript_id "MSTRG.7312.2";
scaffold_39	StringTie	exon	832129	833472	1000	-	.	gene_id "MSTRG.7312"; transcript_id "MSTRG.7312.2"; exon_number "1";
scaffold_39	StringTie	exon	833675	833920	1000	-	.	gene_id "MSTRG.7312"; transcript_id "MSTRG.7312.2"; exon_number "2";
scaffold_39	StringTie	exon	834032	834233	1000	-	.	gene_id "MSTRG.7312"; transcript_id "MSTRG.7312.2"; exon_number "3";
scaffold_39	StringTie	exon	834442	834593	1000	-	.	gene_id "MSTRG.7312"; transcript_id "MSTRG.7312.2"; exon_number "4";
scaffold_4	StringTie	transcript	2368850	2380393	1000	-	.	gene_id "MSTRG.7556"; transcript_id "PAC4GC:719267"; gene_name "Vocar.0004s0303"; ref_gene_id "Vocar.0004s0303";
scaffold_4	StringTie	exon	2368850	2371386	1000	-	.	gene_id "MSTRG.7556"; transcript_id "PAC4GC:719267"; exon_number "1"; gene_name "Vocar.0004s0303"; ref_gene_id "Vocar.0004s0303";
scaffold_4	StringTie	exon	2371492	2371608	1000	-	.	gene_id "MSTRG.7556"; transcript_id "PAC4GC:719267"; exon_number "2"; gene_name "Vocar.0004s0303"; ref_gene_id "Vocar.0004s0303";
scaffold_4	StringTie	exon	2371972	2372003	1000	-	.	gene_id "MSTRG.7556"; transcript_id "PAC4GC:719267"; exon_number "3"; gene_name "Vocar.0004s0303"; ref_gene_id "Vocar.0004s0303";
scaffold_4	StringTie	exon	2372910	2373538	1000	-	.	gene_id "MSTRG.7556"; transcript_id "PAC4GC:719267"; exon_number "4"; gene_name "Vocar.0004s0303"; ref_gene_id "Vocar.0004s0303";
scaffold_4	StringTie	exon	2379910	2379951	1000	-	.	gene_id "MSTRG.7556"; transcript_id "PAC4GC:719267"; exon_number "5"; gene_name "Vocar.0004s0303"; ref_gene_id "Vocar.0004s0303";
scaffold_4	StringTie	exon	2380097	2380393	1000	-	.	gene_id "MSTRG.7556"; transcript_id "PAC4GC:719267"; exon_number "6"; gene_name "Vocar.0004s0303"; ref_gene_id "Vocar.0004s0303";
scaffold_4	StringTie	transcript	2369079	2374108	1000	-	.	gene_id "MSTRG.7556"; transcript_id "MSTRG.7556.2";
scaffold_4	StringTie	exon	2369079	2371386	1000	-	.	gene_id "MSTRG.7556"; transcript_id "MSTRG.7556.2"; exon_number "1";
scaffold_4	StringTie	exon	2371492	2371608	1000	-	.	gene_id "MSTRG.7556"; transcript_id "MSTRG.7556.2"; exon_number "2";
scaffold_4	StringTie	exon	2371972	2372003	1000	-	.	gene_id "MSTRG.7556"; transcript_id "MSTRG.7556.2"; exon_number "3";
scaffold_4	StringTie	exon	2372910	2373538	1000	-	.	gene_id "MSTRG.7556"; transcript_id "MSTRG.7556.2"; exon_number "4";
scaffold_4	StringTie	exon	2373849	2374108	1000	-	.	gene_id "MSTRG.7556"; transcript_id "MSTRG.7556.2"; exon_number "5";
scaffold_5	StringTie	transcript	1875206	1891288	1000	-	.	gene_id "MSTRG.8537"; transcript_id "MSTRG.8537.1";
scaffold_5	StringTie	exon	1875206	1877571	1000	-	.	gene_id "MSTRG.8537"; transcript_id "MSTRG.8537.1"; exon_number "1";
scaffold_5	StringTie	exon	1878123	1878219	1000	-	.	gene_id "MSTRG.8537"; transcript_id "MSTRG.8537.1"; exon_number "2";
scaffold_5	StringTie	exon	1878728	1879886	1000	-	.	gene_id "MSTRG.8537"; transcript_id "MSTRG.8537.1"; exon_number "3";
scaffold_5	StringTie	exon	1879982	1880144	1000	-	.	gene_id "MSTRG.8537"; transcript_id "MSTRG.8537.1"; exon_number "4";
scaffold_5	StringTie	exon	1881474	1881648	1000	-	.	gene_id "MSTRG.8537"; transcript_id "MSTRG.8537.1"; exon_number "5";
scaffold_5	StringTie	exon	1882013	1882173	1000	-	.	gene_id "MSTRG.8537"; transcript_id "MSTRG.8537.1"; exon_number "6";
scaffold_5	StringTie	exon	1883185	1883385	1000	-	.	gene_id "MSTRG.8537"; transcript_id "MSTRG.8537.1"; exon_number "7";
scaffold_5	StringTie	exon	1883453	1885641	1000	-	.	gene_id "MSTRG.8537"; transcript_id "MSTRG.8537.1"; exon_number "8";
scaffold_5	StringTie	exon	1885710	1885779	1000	-	.	gene_id "MSTRG.8537"; transcript_id "MSTRG.8537.1"; exon_number "9";
scaffold_5	StringTie	exon	1885867	1886015	1000	-	.	gene_id "MSTRG.8537"; transcript_id "MSTRG.8537.1"; exon_number "10";
scaffold_5	StringTie	exon	1886089	1888067	1000	-	.	gene_id "MSTRG.8537"; transcript_id "MSTRG.8537.1"; exon_number "11";
scaffold_5	StringTie	exon	1888139	1888184	1000	-	.	gene_id "MSTRG.8537"; transcript_id "MSTRG.8537.1"; exon_number "12";
scaffold_5	StringTie	exon	1888263	1888359	1000	-	.	gene_id "MSTRG.8537"; transcript_id "MSTRG.8537.1"; exon_number "13";
scaffold_5	StringTie	exon	1888430	1888697	1000	-	.	gene_id "MSTRG.8537"; transcript_id "MSTRG.8537.1"; exon_number "14";
scaffold_5	StringTie	exon	1891122	1891288	1000	-	.	gene_id "MSTRG.8537"; transcript_id "MSTRG.8537.1"; exon_number "15";
scaffold_5	StringTie	transcript	1882159	1888972	1000	-	.	gene_id "MSTRG.8537"; transcript_id "MSTRG.8537.3";
scaffold_5	StringTie	exon	1882159	1882173	1000	-	.	gene_id "MSTRG.8537"; transcript_id "MSTRG.8537.3"; exon_number "1";
scaffold_5	StringTie	exon	1883185	1885641	1000	-	.	gene_id "MSTRG.8537"; transcript_id "MSTRG.8537.3"; exon_number "2";
scaffold_5	StringTie	exon	1885710	1885779	1000	-	.	gene_id "MSTRG.8537"; transcript_id "MSTRG.8537.3"; exon_number "3";
scaffold_5	StringTie	exon	1885867	1886015	1000	-	.	gene_id "MSTRG.8537"; transcript_id "MSTRG.8537.3"; exon_number "4";
scaffold_5	StringTie	exon	1886089	1888067	1000	-	.	gene_id "MSTRG.8537"; transcript_id "MSTRG.8537.3"; exon_number "5";
scaffold_5	StringTie	exon	1888139	1888184	1000	-	.	gene_id "MSTRG.8537"; transcript_id "MSTRG.8537.3"; exon_number "6";
scaffold_5	StringTie	exon	1888263	1888359	1000	-	.	gene_id "MSTRG.8537"; transcript_id "MSTRG.8537.3"; exon_number "7";
scaffold_5	StringTie	exon	1888430	1888972	1000	-	.	gene_id "MSTRG.8537"; transcript_id "MSTRG.8537.3"; exon_number "8";
scaffold_5	StringTie	transcript	4119325	4125981	1000	-	.	gene_id "MSTRG.8727"; transcript_id "PAC4GC:713309"; gene_name "Vocar.0005s0510"; ref_gene_id "Vocar.0005s0510";
scaffold_5	StringTie	exon	4119325	4120328	1000	-	.	gene_id "MSTRG.8727"; transcript_id "PAC4GC:713309"; exon_number "1"; gene_name "Vocar.0005s0510"; ref_gene_id "Vocar.0005s0510";
scaffold_5	StringTie	exon	4120846	4120941	1000	-	.	gene_id "MSTRG.8727"; transcript_id "PAC4GC:713309"; exon_number "2"; gene_name "Vocar.0005s0510"; ref_gene_id "Vocar.0005s0510";
scaffold_5	StringTie	exon	4121442	4121516	1000	-	.	gene_id "MSTRG.8727"; transcript_id "PAC4GC:713309"; exon_number "3"; gene_name "Vocar.0005s0510"; ref_gene_id "Vocar.0005s0510";
scaffold_5	StringTie	exon	4121927	4121986	1000	-	.	gene_id "MSTRG.8727"; transcript_id "PAC4GC:713309"; exon_number "4"; gene_name "Vocar.0005s0510"; ref_gene_id "Vocar.0005s0510";
scaffold_5	StringTie	exon	4122239	4122317	1000	-	.	gene_id "MSTRG.8727"; transcript_id "PAC4GC:713309"; exon_number "5"; gene_name "Vocar.0005s0510"; ref_gene_id "Vocar.0005s0510";
scaffold_5	StringTie	exon	4122512	4125981	1000	-	.	gene_id "MSTRG.8727"; transcript_id "PAC4GC:713309"; exon_number "6"; gene_name "Vocar.0005s0510"; ref_gene_id "Vocar.0005s0510";
scaffold_5	StringTie	transcript	4119325	4132221	1000	-	.	gene_id "MSTRG.8727"; transcript_id "MSTRG.8727.1";
scaffold_5	StringTie	exon	4119325	4120328	1000	-	.	gene_id "MSTRG.8727"; transcript_id "MSTRG.8727.1"; exon_number "1";
scaffold_5	StringTie	exon	4120846	4120941	1000	-	.	gene_id "MSTRG.8727"; transcript_id "MSTRG.8727.1"; exon_number "2";
scaffold_5	StringTie	exon	4121442	4121516	1000	-	.	gene_id "MSTRG.8727"; transcript_id "MSTRG.8727.1"; exon_number "3";
scaffold_5	StringTie	exon	4121927	4121986	1000	-	.	gene_id "MSTRG.8727"; transcript_id "MSTRG.8727.1"; exon_number "4";
scaffold_5	StringTie	exon	4122239	4122317	1000	-	.	gene_id "MSTRG.8727"; transcript_id "MSTRG.8727.1"; exon_number "5";
scaffold_5	StringTie	exon	4122512	4126909	1000	-	.	gene_id "MSTRG.8727"; transcript_id "MSTRG.8727.1"; exon_number "6";
scaffold_5	StringTie	exon	4127059	4127170	1000	-	.	gene_id "MSTRG.8727"; transcript_id "MSTRG.8727.1"; exon_number "7";
scaffold_5	StringTie	exon	4127419	4127494	1000	-	.	gene_id "MSTRG.8727"; transcript_id "MSTRG.8727.1"; exon_number "8";
scaffold_5	StringTie	exon	4127779	4128033	1000	-	.	gene_id "MSTRG.8727"; transcript_id "MSTRG.8727.1"; exon_number "9";
scaffold_5	StringTie	exon	4128396	4128459	1000	-	.	gene_id "MSTRG.8727"; transcript_id "MSTRG.8727.1"; exon_number "10";
scaffold_5	StringTie	exon	4128707	4128783	1000	-	.	gene_id "MSTRG.8727"; transcript_id "MSTRG.8727.1"; exon_number "11";
scaffold_5	StringTie	exon	4129201	4129385	1000	-	.	gene_id "MSTRG.8727"; transcript_id "MSTRG.8727.1"; exon_number "12";
scaffold_5	StringTie	exon	4129722	4130448	1000	-	.	gene_id "MSTRG.8727"; transcript_id "MSTRG.8727.1"; exon_number "13";
scaffold_5	StringTie	exon	4131035	4131194	1000	-	.	gene_id "MSTRG.8727"; transcript_id "MSTRG.8727.1"; exon_number "14";
scaffold_5	StringTie	exon	4131472	4131699	1000	-	.	gene_id "MSTRG.8727"; transcript_id "MSTRG.8727.1"; exon_number "15";
scaffold_5	StringTie	exon	4131931	4132221	1000	-	.	gene_id "MSTRG.8727"; transcript_id "MSTRG.8727.1"; exon_number "16";
scaffold_55	StringTie	transcript	124618	128867	1000	-	.	gene_id "MSTRG.8980"; transcript_id "MSTRG.8980.2";
scaffold_55	StringTie	exon	124618	125229	1000	-	.	gene_id "MSTRG.8980"; transcript_id "MSTRG.8980.2"; exon_number "1";
scaffold_55	StringTie	exon	125439	126874	1000	-	.	gene_id "MSTRG.8980"; transcript_id "MSTRG.8980.2"; exon_number "2";
scaffold_55	StringTie	exon	127236	128867	1000	-	.	gene_id "MSTRG.8980"; transcript_id "MSTRG.8980.2"; exon_number "3";
scaffold_55	StringTie	transcript	124618	128881	1000	-	.	gene_id "MSTRG.8980"; transcript_id "PAC4GC:721171"; gene_name "Vocar.0055s0013"; ref_gene_id "Vocar.0055s0013";
scaffold_55	StringTie	exon	124618	126874	1000	-	.	gene_id "MSTRG.8980"; transcript_id "PAC4GC:721171"; exon_number "1"; gene_name "Vocar.0055s0013"; ref_gene_id "Vocar.0055s0013";
scaffold_55	StringTie	exon	127236	128881	1000	-	.	gene_id "MSTRG.8980"; transcript_id "PAC4GC:721171"; exon_number "2"; gene_name "Vocar.0055s0013"; ref_gene_id "Vocar.0055s0013";
scaffold_9	StringTie	transcript	2748631	2758128	1000	+	.	gene_id "MSTRG.11003"; transcript_id "PAC4GC:723068"; gene_name "Vocar.0009s0279"; ref_gene_id "Vocar.0009s0279";
scaffold_9	StringTie	exon	2748631	2749029	1000	+	.	gene_id "MSTRG.11003"; transcript_id "PAC4GC:723068"; exon_number "1"; gene_name "Vocar.0009s0279"; ref_gene_id "Vocar.0009s0279";
scaffold_9	StringTie	exon	2749654	2749792	1000	+	.	gene_id "MSTRG.11003"; transcript_id "PAC4GC:723068"; exon_number "2"; gene_name "Vocar.0009s0279"; ref_gene_id "Vocar.0009s0279";
scaffold_9	StringTie	exon	2750042	2750134	1000	+	.	gene_id "MSTRG.11003"; transcript_id "PAC4GC:723068"; exon_number "3"; gene_name "Vocar.0009s0279"; ref_gene_id "Vocar.0009s0279";
scaffold_9	StringTie	exon	2750729	2750861	1000	+	.	gene_id "MSTRG.11003"; transcript_id "PAC4GC:723068"; exon_number "4"; gene_name "Vocar.0009s0279"; ref_gene_id "Vocar.0009s0279";
scaffold_9	StringTie	exon	2751247	2751399	1000	+	.	gene_id "MSTRG.11003"; transcript_id "PAC4GC:723068"; exon_number "5"; gene_name "Vocar.0009s0279"; ref_gene_id "Vocar.0009s0279";
scaffold_9	StringTie	exon	2751991	2752215	1000	+	.	gene_id "MSTRG.11003"; transcript_id "PAC4GC:723068"; exon_number "6"; gene_name "Vocar.0009s0279"; ref_gene_id "Vocar.0009s0279";
scaffold_9	StringTie	exon	2752655	2752930	1000	+	.	gene_id "MSTRG.11003"; transcript_id "PAC4GC:723068"; exon_number "7"; gene_name "Vocar.0009s0279"; ref_gene_id "Vocar.0009s0279";
scaffold_9	StringTie	exon	2753144	2753324	1000	+	.	gene_id "MSTRG.11003"; transcript_id "PAC4GC:723068"; exon_number "8"; gene_name "Vocar.0009s0279"; ref_gene_id "Vocar.0009s0279";
scaffold_9	StringTie	exon	2753642	2753743	1000	+	.	gene_id "MSTRG.11003"; transcript_id "PAC4GC:723068"; exon_number "9"; gene_name "Vocar.0009s0279"; ref_gene_id "Vocar.0009s0279";
scaffold_9	StringTie	exon	2754331	2754419	1000	+	.	gene_id "MSTRG.11003"; transcript_id "PAC4GC:723068"; exon_number "10"; gene_name "Vocar.0009s0279"; ref_gene_id "Vocar.0009s0279";
scaffold_9	StringTie	exon	2754442	2754533	1000	+	.	gene_id "MSTRG.11003"; transcript_id "PAC4GC:723068"; exon_number "11"; gene_name "Vocar.0009s0279"; ref_gene_id "Vocar.0009s0279";
scaffold_9	StringTie	exon	2754815	2754882	1000	+	.	gene_id "MSTRG.11003"; transcript_id "PAC4GC:723068"; exon_number "12"; gene_name "Vocar.0009s0279"; ref_gene_id "Vocar.0009s0279";
scaffold_9	StringTie	exon	2754907	2754959	1000	+	.	gene_id "MSTRG.11003"; transcript_id "PAC4GC:723068"; exon_number "13"; gene_name "Vocar.0009s0279"; ref_gene_id "Vocar.0009s0279";
scaffold_9	StringTie	exon	2755090	2755341	1000	+	.	gene_id "MSTRG.11003"; transcript_id "PAC4GC:723068"; exon_number "14"; gene_name "Vocar.0009s0279"; ref_gene_id "Vocar.0009s0279";
scaffold_9	StringTie	exon	2755530	2755631	1000	+	.	gene_id "MSTRG.11003"; transcript_id "PAC4GC:723068"; exon_number "15"; gene_name "Vocar.0009s0279"; ref_gene_id "Vocar.0009s0279";
scaffold_9	StringTie	exon	2755744	2755890	1000	+	.	gene_id "MSTRG.11003"; transcript_id "PAC4GC:723068"; exon_number "16"; gene_name "Vocar.0009s0279"; ref_gene_id "Vocar.0009s0279";
scaffold_9	StringTie	exon	2755997	2756061	1000	+	.	gene_id "MSTRG.11003"; transcript_id "PAC4GC:723068"; exon_number "17"; gene_name "Vocar.0009s0279"; ref_gene_id "Vocar.0009s0279";
scaffold_9	StringTie	exon	2756406	2756451	1000	+	.	gene_id "MSTRG.11003"; transcript_id "PAC4GC:723068"; exon_number "18"; gene_name "Vocar.0009s0279"; ref_gene_id "Vocar.0009s0279";
scaffold_9	StringTie	exon	2756766	2757068	1000	+	.	gene_id "MSTRG.11003"; transcript_id "PAC4GC:723068"; exon_number "19"; gene_name "Vocar.0009s0279"; ref_gene_id "Vocar.0009s0279";
scaffold_9	StringTie	exon	2757449	2757559	1000	+	.	gene_id "MSTRG.11003"; transcript_id "PAC4GC:723068"; exon_number "20"; gene_name "Vocar.0009s0279"; ref_gene_id "Vocar.0009s0279";
scaffold_9	StringTie	exon	2757871	2758128	1000	+	.	gene_id "MSTRG.11003"; transcript_id "PAC4GC:723068"; exon_number "21"; gene_name "Vocar.0009s0279"; ref_gene_id "Vocar.0009s0279";
scaffold_9	StringTie	transcript	2754533	2758873	1000	+	.	gene_id "MSTRG.11003"; transcript_id "MSTRG.11003.2";
scaffold_9	StringTie	exon	2754533	2754533	1000	+	.	gene_id "MSTRG.11003"; transcript_id "MSTRG.11003.2"; exon_number "1";
scaffold_9	StringTie	exon	2754815	2754882	1000	+	.	gene_id "MSTRG.11003"; transcript_id "MSTRG.11003.2"; exon_number "2";
scaffold_9	StringTie	exon	2755090	2755341	1000	+	.	gene_id "MSTRG.11003"; transcript_id "MSTRG.11003.2"; exon_number "3";
scaffold_9	StringTie	exon	2755530	2755631	1000	+	.	gene_id "MSTRG.11003"; transcript_id "MSTRG.11003.2"; exon_number "4";
scaffold_9	StringTie	exon	2755997	2756061	1000	+	.	gene_id "MSTRG.11003"; transcript_id "MSTRG.11003.2"; exon_number "5";
scaffold_9	StringTie	exon	2756406	2756451	1000	+	.	gene_id "MSTRG.11003"; transcript_id "MSTRG.11003.2"; exon_number "6";
scaffold_9	StringTie	exon	2756766	2757068	1000	+	.	gene_id "MSTRG.11003"; transcript_id "MSTRG.11003.2"; exon_number "7";
scaffold_9	StringTie	exon	2757449	2757559	1000	+	.	gene_id "MSTRG.11003"; transcript_id "MSTRG.11003.2"; exon_number "8";
scaffold_9	StringTie	exon	2757871	2758873	1000	+	.	gene_id "MSTRG.11003"; transcript_id "MSTRG.11003.2"; exon_number "9";
scaffold_97	StringTie	transcript	840	2813	1000	-	.	gene_id "MSTRG.11131"; transcript_id "Vocar20014470m.2.0"; gene_name "Vocar20014470m.g"; ref_gene_id "Vocar20014470m.g.2.0";
scaffold_97	StringTie	exon	840	2813	1000	-	.	gene_id "MSTRG.11131"; transcript_id "Vocar20014470m.2.0"; exon_number "1"; gene_name "Vocar20014470m.g"; ref_gene_id "Vocar20014470m.g.2.0";
scaffold_97	StringTie	transcript	840	4761	1000	-	.	gene_id "MSTRG.11131"; transcript_id "MSTRG.11131.1";
scaffold_97	StringTie	exon	840	3383	1000	-	.	gene_id "MSTRG.11131"; transcript_id "MSTRG.11131.1"; exon_number "1";
scaffold_97	StringTie	exon	3574	3677	1000	-	.	gene_id "MSTRG.11131"; transcript_id "MSTRG.11131.1"; exon_number "2";
scaffold_97	StringTie	exon	4564	4761	1000	-	.	gene_id "MSTRG.11131"; transcript_id "MSTRG.11131.1"; exon_number "3";
